# Population genomics of *Candida albicans* reveals genetic footprints that allow the prediction of antifungal resistance

**DOI:** 10.64898/2026.10.28.762049

**Authors:** Adarsh Jay, Camille Bédard, Alicia Pageau, Isabelle Gagnon-Arsenault, Carla Bautista, Julianne V. Kus, Lisa McTaggart, Tanis C. Dingle, Sandy Shokoples, Domenica G De Luca, Amrita Bharat, Philippe J. Dufresne, Anna Fijarczyk, Christian R Landry

**Affiliations:** Département de Biochimie, de Microbiologie et de Bio-informatique, Faculté des Sciences et de Génie, Université Laval, Québec, QC G1V 0A6, Canada; Institut de Biologie Intégrative et des Systèmes, Université Laval, Québec, QC G1V 0A6, Canada; PROTEO, Le regroupement québécois de recherche sur la fonction, l’ingénierie et les applications des protéines, Université Laval, Québec, QC G1V 0A6, Canada; Centre de Recherche sur les Données Massives (CRDM), Université Laval, Québec, QC G1V 0A6, Canada; Département de Biologie, Faculté des Sciences et de Génie, Université Laval, Québec, QC G1V 0A6, Canada; Centre de Recherche en Infectiologie (CRI), Université Laval, G1V 0A6, Canada; Institut Intelligence et Données (IID), Université Laval, Québec, QC G1V 0A6, Canada; Public Health Ontario, Toronto, ON M5G 1M1, Canada; Department of Laboratory Medicine and Pathobiology, University of Toronto, Toronto, ON M5S 1A8, Canada; Alberta Precision Laboratories - Public Health Laboratory, Edmonton, AB T6G 2J2, Canada; National Microbiology Laboratory, Public Health Agency of Canada, Winnipeg, MB R3E 3R2, Canada; Department of Medical Microbiology and Infectious Diseases, University of Manitoba, Winnipeg, MB R3E 0J9, Canada; Laboratoire de santé publique du Québec, Institut national de santé publique du Québec Sainte-Anne-de-Bellevue, QC H9X 3R5, Canada; Département des Sciences Naturelles, Université du Québec en Outaouais, Ripon, QC J0V 1V0, Canada

## Abstract

Rapid detection of drug resistance in fungi is becoming increasingly urgent. While multiple loci and mutations were linked to antifungal resistance in *Candida albicans*, the utility of whole genome sequencing in predicting resistance has not been tested thoroughly. We address this by integrating more than 1000 *C. albicans* genomes, with associated resistance phenotypes to six antifungals, a curated repository of resistance-causing mutations and variant effect predictors. We used Genome Wide Association Studies and Machine Learning approaches to associate genetic variants to resistance phenotypes. We found that well curated databases like FungAMR are able to accurately identify markers predictive antifungal resistance. Curated mutations were detected in 56–74% of isolates with reduced azole susceptibility and 57–90% of those with reduced echinocandin susceptibility, revealing incomplete coverage of resistance across both drug classes. Complementary variant- and gene-level association analyses recovered established resistance determinants and uncovered additional candidate loci, whereas copy-number changes provided limited independent explanatory power. Genomic prediction declined when genetic backgrounds were absent from training, and when leading predictive features differed among backgrounds. We also found that models trained on a curated list of mutations and variant effect predictors performed well when classifying drug-susceptible strains, but the drug-resistance trait was predicted with a lower accuracy. These findings support the potential of genome-based resistance prediction while highlighting the need for broader population sampling, functional validation of candidate variants and expanded resistance catalogues to improve prediction across genetic backgrounds.
