## Supplementary material for "Population genomics of *Candida albicans* reveals genetic footprints that allow the prediction of antifungal resistance": Table S16

### Sheet: Performance and settings
Evaluation	Validation	Group	Cluster	Input	Samples	R phenotype	S phenotype	Metric	Folds	Mean	SD	Median	Minimum	Maximum	Defined repeats	Q1	Q3
All combined	Clade-grouped	All combined		Gene	594	235	359	ROC AUC		0.679077	0.12637	0.685856
All combined	Clade-grouped	All combined		Gene	594	235	359	Balanced accuracy		0.59187	0.0756726	0.570402
All combined	Clade-grouped	All combined		Gene	594	235	359	Precision		0.390931	0.330289	0.333333
All combined	Clade-grouped	All combined		Gene	594	235	359	Recall		0.478868	0.279154	0.54491
All combined	Clade-grouped	All combined		Gene	594	235	359	F1 score		0.357054	0.232832	0.456522
All combined	Clade-grouped	All combined		PC	594	235	359	ROC AUC		0.674057	0.142989	0.693459
All combined	Clade-grouped	All combined		PC	594	235	359	Balanced accuracy		0.660766	0.147838	0.666667
All combined	Clade-grouped	All combined		PC	594	235	359	Precision		0.701225	0.306069	0.798246
All combined	Clade-grouped	All combined		PC	594	235	359	Recall		0.483338	0.245369	0.333333
All combined	Clade-grouped	All combined		PC	594	235	359	F1 score		0.533842	0.228659	0.5
All combined	Clade-grouped	All combined		Variant	594	235	359	ROC AUC		0.782067	0.151562	0.836686
All combined	Clade-grouped	All combined		Variant	594	235	359	Balanced accuracy		0.699945	0.085349	0.743062
All combined	Clade-grouped	All combined		Variant	594	235	359	Precision		0.873258	0.196224	0.966292
All combined	Clade-grouped	All combined		Variant	594	235	359	Recall		0.415799	0.170454	0.5
All combined	Clade-grouped	All combined		Variant	594	235	359	F1 score		0.548339	0.185235	0.666667
All combined	Stratified	All combined		Gene	594	235	359	ROC AUC		0.905719	0.0231965	0.902187
All combined	Stratified	All combined		Gene	594	235	359	Balanced accuracy		0.830951	0.0280994	0.834368
All combined	Stratified	All combined		Gene	594	235	359	Precision		0.824676	0.0617309	0.825
All combined	Stratified	All combined		Gene	594	235	359	Recall		0.774468	0.0626366	0.765957
All combined	Stratified	All combined		Gene	594	235	359	F1 score		0.795671	0.0352502	0.8
All combined	Stratified	All combined		PC	594	235	359	ROC AUC		0.935931	0.0232874	0.936466
All combined	Stratified	All combined		PC	594	235	359	Balanced accuracy		0.872824	0.0295518	0.879728
All combined	Stratified	All combined		PC	594	235	359	Precision		0.886927	0.0478775	0.891304
All combined	Stratified	All combined		PC	594	235	359	Recall		0.815319	0.0516515	0.808511
All combined	Stratified	All combined		PC	594	235	359	F1 score		0.848256	0.0367932	0.860215
All combined	Stratified	All combined		Variant	594	235	359	ROC AUC		0.931485	0.0258765	0.936466
All combined	Stratified	All combined		Variant	594	235	359	Balanced accuracy		0.880009	0.0328387	0.883865
All combined	Stratified	All combined		Variant	594	235	359	Precision		0.892367	0.0610252	0.886364
All combined	Stratified	All combined		Variant	594	235	359	Recall		0.828085	0.0509899	0.829787
All combined	Stratified	All combined		Variant	594	235	359	F1 score		0.857373	0.0410573	0.857143
Held-out group	Clade-grouped	Clade 4	1	Variant	62	10	52	ROC AUC		0.958846			0.940385	0.978846	5
Held-out group	Clade-grouped	Clade 4	1	Variant	62	10	52	Balanced accuracy		0.78			0.75	0.9	5
Held-out group	Clade-grouped	Clade 4	1	Variant	62	10	52	Precision		1			1	1	5
Held-out group	Clade-grouped	Clade 4	1	Variant	62	10	52	Recall		0.56			0.5	0.8	5
Held-out group	Clade-grouped	Clade 4	1	Variant	62	10	52	F1 score		0.711111			0.666667	0.888889	5
Held-out group	Clade-grouped	PCA cluster 3	3	Variant	72	8	64	ROC AUC		0.517578			0.470703	0.550781	5
Held-out group	Clade-grouped	PCA cluster 3	3	Variant	72	8	64	Balanced accuracy		0.609375			0.609375	0.609375	5
Held-out group	Clade-grouped	PCA cluster 3	3	Variant	72	8	64	Precision		0.5			0.5	0.5	5
Held-out group	Clade-grouped	PCA cluster 3	3	Variant	72	8	64	Recall		0.25			0.25	0.25	5
Held-out group	Clade-grouped	PCA cluster 3	3	Variant	72	8	64	F1 score		0.333333			0.333333	0.333333	5
Held-out group	Clade-grouped	PCA cluster 6	6	Variant	63	12	51	ROC AUC		0.862745			0.854575	0.870915	5
Held-out group	Clade-grouped	PCA cluster 6	6	Variant	63	12	51	Balanced accuracy		0.791667			0.791667	0.791667	5
Held-out group	Clade-grouped	PCA cluster 6	6	Variant	63	12	51	Precision		1			1	1	5
Held-out group	Clade-grouped	PCA cluster 6	6	Variant	63	12	51	Recall		0.583333			0.583333	0.583333	5
Held-out group	Clade-grouped	PCA cluster 6	6	Variant	63	12	51	F1 score		0.736842			0.736842	0.736842	5
Held-out group	Clade-grouped	Clade 3	9	Variant	63	21	42	ROC AUC		0.917234			0.908163	0.931973	5
Held-out group	Clade-grouped	Clade 3	9	Variant	63	21	42	Balanced accuracy		0.709524			0.571429	0.797619	5
Held-out group	Clade-grouped	Clade 3	9	Variant	63	21	42	Precision		0.917143			0.8	1	5
Held-out group	Clade-grouped	Clade 3	9	Variant	63	21	42	Recall		0.438095			0.142857	0.619048	5
Held-out group	Clade-grouped	Clade 3	9	Variant	63	21	42	F1 score		0.557253			0.25	0.742857	5
Held-out group	Clade-grouped	Clade 1	11	Variant	271	167	104	ROC AUC		0.753155			0.729704	0.76831	5
Held-out group	Clade-grouped	Clade 1	11	Variant	271	167	104	Balanced accuracy		0.743062			0.743062	0.743062	5
Held-out group	Clade-grouped	Clade 1	11	Variant	271	167	104	Precision		0.966292			0.966292	0.966292	5
Held-out group	Clade-grouped	Clade 1	11	Variant	271	167	104	Recall		0.51497			0.51497	0.51497	5
Held-out group	Clade-grouped	Clade 1	11	Variant	271	167	104	F1 score		0.671875			0.671875	0.671875	5
Held-out group	Clade-grouped	Clade 2	13	Variant	38	8	30	ROC AUC		0.650833			0.629167	0.679167	5
Held-out group	Clade-grouped	Clade 2	13	Variant	38	8	30	Balanced accuracy		0.6775			0.5	0.795833	5
Held-out group	Clade-grouped	Clade 2	13	Variant	38	8	30	Precision		0.833333			0.833333	0.833333	3
Held-out group	Clade-grouped	Clade 2	13	Variant	38	8	30	Recall		0.375			0	0.625	5
Held-out group	Clade-grouped	Clade 2	13	Variant	38	8	30	F1 score		0.428571			0	0.714286	5
Held-out group	Clade-grouped	Clade 11	14	Variant	25	9	16	ROC AUC		0.798611			0.784722	0.826389	5
Held-out group	Clade-grouped	Clade 11	14	Variant	25	9	16	Balanced accuracy		0.5			0.5	0.5	5
Held-out group	Clade-grouped	Clade 11	14	Variant	25	9	16	Precision							0
Held-out group	Clade-grouped	Clade 11	14	Variant	25	9	16	Recall		0			0	0	5
Held-out group	Clade-grouped	Clade 11	14	Variant	25	9	16	F1 score		0			0	0	5
Held-out group	Clade-grouped	Clade 4	1	Gene	62	10	52	ROC AUC		0.848846			0.773077	0.967308	5
Held-out group	Clade-grouped	Clade 4	1	Gene	62	10	52	Balanced accuracy		0.666154			0.601923	0.734615	5
Held-out group	Clade-grouped	Clade 4	1	Gene	62	10	52	Precision		0.475619			0.204545	0.8	5
Held-out group	Clade-grouped	Clade 4	1	Gene	62	10	52	Recall		0.64			0.4	0.9	5
Held-out group	Clade-grouped	Clade 4	1	Gene	62	10	52	F1 score		0.441858			0.326531	0.533333	5
Held-out group	Clade-grouped	PCA cluster 3	3	Gene	72	8	64	ROC AUC		0.522656			0.503906	0.548828	5
Held-out group	Clade-grouped	PCA cluster 3	3	Gene	72	8	64	Balanced accuracy		0.5375			0.46875	0.578125	5
Held-out group	Clade-grouped	PCA cluster 3	3	Gene	72	8	64	Precision		0.131556			0.0967742	0.15	5
Held-out group	Clade-grouped	PCA cluster 3	3	Gene	72	8	64	Recall		0.45			0.375	0.625	5
Held-out group	Clade-grouped	PCA cluster 3	3	Gene	72	8	64	F1 score		0.202216			0.153846	0.232558	5
Held-out group	Clade-grouped	PCA cluster 6	6	Gene	63	12	51	ROC AUC		0.717647			0.627451	0.763072	5
Held-out group	Clade-grouped	PCA cluster 6	6	Gene	63	12	51	Balanced accuracy		0.508333			0.5	0.541667	5
Held-out group	Clade-grouped	PCA cluster 6	6	Gene	63	12	51	Precision		1			1	1	1
Held-out group	Clade-grouped	PCA cluster 6	6	Gene	63	12	51	Recall		0.0166667			0	0.0833333	5
Held-out group	Clade-grouped	PCA cluster 6	6	Gene	63	12	51	F1 score		0.0307692			0	0.153846	5
Held-out group	Clade-grouped	Clade 3	9	Gene	63	21	42	ROC AUC		0.539229			0.49093	0.578231	5
Held-out group	Clade-grouped	Clade 3	9	Gene	63	21	42	Balanced accuracy		0.5			0.5	0.5	5
Held-out group	Clade-grouped	Clade 3	9	Gene	63	21	42	Precision		0.333333			0.333333	0.333333	5
Held-out group	Clade-grouped	Clade 3	9	Gene	63	21	42	Recall		1			1	1	5
Held-out group	Clade-grouped	Clade 3	9	Gene	63	21	42	F1 score		0.5			0.5	0.5	5
Held-out group	Clade-grouped	Clade 1	11	Gene	271	167	104	ROC AUC		0.709351			0.700023	0.719657	5
Held-out group	Clade-grouped	Clade 1	11	Gene	271	167	104	Balanced accuracy		0.673635			0.666686	0.68465	5
Held-out group	Clade-grouped	Clade 1	11	Gene	271	167	104	Precision		0.810046			0.80531	0.815126	5
Held-out group	Clade-grouped	Clade 1	11	Gene	271	167	104	Recall		0.556886			0.538922	0.580838	5
Held-out group	Clade-grouped	Clade 1	11	Gene	271	167	104	F1 score		0.659924			0.647482	0.678322	5
Held-out group	Clade-grouped	Clade 2	13	Gene	38	8	30	ROC AUC		0.815833			0.558333	0.954167	5
Held-out group	Clade-grouped	Clade 2	13	Gene	38	8	30	Balanced accuracy		0.525			0.5	0.625	5
Held-out group	Clade-grouped	Clade 2	13	Gene	38	8	30	Precision		1			1	1	1
Held-out group	Clade-grouped	Clade 2	13	Gene	38	8	30	Recall		0.05			0	0.25	5
Held-out group	Clade-grouped	Clade 2	13	Gene	38	8	30	F1 score		0.08			0	0.4	5
Held-out group	Clade-grouped	Clade 11	14	Gene	25	9	16	ROC AUC		0.715278			0.625	0.854167	5
Held-out group	Clade-grouped	Clade 11	14	Gene	25	9	16	Balanced accuracy		0.5			0.5	0.5	5
Held-out group	Clade-grouped	Clade 11	14	Gene	25	9	16	Precision							0
Held-out group	Clade-grouped	Clade 11	14	Gene	25	9	16	Recall		0			0	0	5
Held-out group	Clade-grouped	Clade 11	14	Gene	25	9	16	F1 score		0			0	0	5
Held-out group	Clade-grouped	Clade 4	1	PC	62	10	52	ROC AUC		0.875385			0.840385	0.95	5
Held-out group	Clade-grouped	Clade 4	1	PC	62	10	52	Balanced accuracy		0.886154			0.8	0.930769	5
Held-out group	Clade-grouped	Clade 4	1	PC	62	10	52	Precision		0.963636			0.818182	1	5
Held-out group	Clade-grouped	Clade 4	1	PC	62	10	52	Recall		0.78			0.6	0.9	5
Held-out group	Clade-grouped	Clade 4	1	PC	62	10	52	F1 score		0.854762			0.75	0.888889	5
Held-out group	Clade-grouped	PCA cluster 3	3	PC	72	8	64	ROC AUC		0.564453			0.457031	0.695312	5
Held-out group	Clade-grouped	PCA cluster 3	3	PC	72	8	64	Balanced accuracy		0.609375			0.609375	0.609375	5
Held-out group	Clade-grouped	PCA cluster 3	3	PC	72	8	64	Precision		0.5			0.5	0.5	5
Held-out group	Clade-grouped	PCA cluster 3	3	PC	72	8	64	Recall		0.25			0.25	0.25	5
Held-out group	Clade-grouped	PCA cluster 3	3	PC	72	8	64	F1 score		0.333333			0.333333	0.333333	5
Held-out group	Clade-grouped	PCA cluster 6	6	PC	63	12	51	ROC AUC		0.829412			0.802288	0.866013	5
Held-out group	Clade-grouped	PCA cluster 6	6	PC	63	12	51	Balanced accuracy		0.791667			0.791667	0.791667	5
Held-out group	Clade-grouped	PCA cluster 6	6	PC	63	12	51	Precision		1			1	1	5
Held-out group	Clade-grouped	PCA cluster 6	6	PC	63	12	51	Recall		0.583333			0.583333	0.583333	5
Held-out group	Clade-grouped	PCA cluster 6	6	PC	63	12	51	F1 score		0.736842			0.736842	0.736842	5
Held-out group	Clade-grouped	Clade 3	9	PC	63	21	42	ROC AUC		0.643764			0.530612	0.809524	5
Held-out group	Clade-grouped	Clade 3	9	PC	63	21	42	Balanced accuracy		0.509524			0.428571	0.619048	5
Held-out group	Clade-grouped	Clade 3	9	PC	63	21	42	Precision		0.35644			0.298246	0.414634	2
Held-out group	Clade-grouped	Clade 3	9	PC	63	21	42	Recall		0.32381			0	0.809524	5
Held-out group	Clade-grouped	Clade 3	9	PC	63	21	42	F1 score		0.196857			0	0.548387	5
Held-out group	Clade-grouped	Clade 1	11	PC	271	167	104	ROC AUC		0.717008			0.671004	0.772916	5
Held-out group	Clade-grouped	Clade 1	11	PC	271	167	104	Balanced accuracy		0.684834			0.631593	0.737621	5
Held-out group	Clade-grouped	Clade 1	11	PC	271	167	104	Precision		0.813177			0.724359	0.936842	5
Held-out group	Clade-grouped	Clade 1	11	PC	271	167	104	Recall		0.611976			0.532934	0.676647	5
Held-out group	Clade-grouped	Clade 1	11	PC	271	167	104	F1 score		0.693235			0.647687	0.72973	5
Held-out group	Clade-grouped	Clade 2	13	PC	38	8	30	ROC AUC		0.610833			0.570833	0.666667	5
Held-out group	Clade-grouped	Clade 2	13	PC	38	8	30	Balanced accuracy		0.455			0.329167	0.545833	5
Held-out group	Clade-grouped	Clade 2	13	PC	38	8	30	Precision		0.195435			0.147059	0.238095	5
Held-out group	Clade-grouped	Clade 2	13	PC	38	8	30	Recall		0.75			0.625	1	5
Held-out group	Clade-grouped	Clade 2	13	PC	38	8	30	F1 score		0.307196			0.238095	0.347826	5
Held-out group	Clade-grouped	Clade 11	14	PC	25	9	16	ROC AUC		0.294444			0.166667	0.479167	5
Held-out group	Clade-grouped	Clade 11	14	PC	25	9	16	Balanced accuracy		0.5			0.5	0.5	5
Held-out group	Clade-grouped	Clade 11	14	PC	25	9	16	Precision							0
Held-out group	Clade-grouped	Clade 11	14	PC	25	9	16	Recall		0			0	0	5
Held-out group	Clade-grouped	Clade 11	14	PC	25	9	16	F1 score		0			0	0	5
Within-group	Stratified	Clade 1	11	Variant	271	167	104	Balanced accuracy	25			0.865801				0.84632	0.900433
Within-group	Stratified	Clade 1	11	Gene	271	167	104	Balanced accuracy	25			0.851471				0.801821	0.895588
Within-group	Stratified	Clade 1	11	Variant	271	167	104	Precision	25			0.928571				0.885714	0.956522
Within-group	Stratified	Clade 1	11	Gene	271	167	104	Precision	25			0.909091				0.884615	0.956522
Within-group	Stratified	Clade 1	11	Variant	271	167	104	Recall	25			0.882353				0.787879	0.939394
Within-group	Stratified	Clade 1	11	Gene	271	167	104	Recall	25			0.852941				0.757576	0.909091
Within-group	Stratified	Clade 1	11	Variant	271	167	104	F1 score	25			0.898551				0.865672	0.923077
Within-group	Stratified	Clade 1	11	Gene	271	167	104	F1 score	25			0.878788				0.813559	0.923077
Within-group	Stratified	Clade 3	9	Variant	63	21	42	Balanced accuracy	15			0.785714				0.696429	0.910714
Within-group	Stratified	Clade 3	9	Gene	63	21	42	Balanced accuracy	15			0.821429				0.785714	0.892857
Within-group	Stratified	Clade 3	9	Variant	63	21	42	Precision	15			0.75				0.541667	0.875
Within-group	Stratified	Clade 3	9	Gene	63	21	42	Precision	15			0.7				0.618182	0.854167
Within-group	Stratified	Clade 3	9	Variant	63	21	42	Recall	15			0.714286				0.571429	0.928571
Within-group	Stratified	Clade 3	9	Gene	63	21	42	Recall	15			1				0.714286	1
Within-group	Stratified	Clade 3	9	Variant	63	21	42	F1 score	15			0.727273				0.60181	0.866071
Within-group	Stratified	Clade 3	9	Gene	63	21	42	F1 score	15			0.769231				0.710084	0.828431
Within-group	Stratified	Clade 4	1	Variant	62	10	52	Balanced accuracy	15			0.833333				0.791667	0.908088
Within-group	Stratified	Clade 4	1	Gene	62	10	52	Balanced accuracy	15			0.833333				0.75	0.885621
Within-group	Stratified	Clade 4	1	Variant	62	10	52	Precision	15			1				0.875	1
Within-group	Stratified	Clade 4	1	Gene	62	10	52	Precision	15			0.666667				0.414286	1
Within-group	Stratified	Clade 4	1	Variant	62	10	52	Recall	15			0.666667				0.583333	0.875
Within-group	Stratified	Clade 4	1	Gene	62	10	52	Recall	15			0.75				0.666667	1
Within-group	Stratified	Clade 4	1	Variant	62	10	52	F1 score	15			0.8				0.708333	0.8
Within-group	Stratified	Clade 4	1	Gene	62	10	52	F1 score	15			0.666667				0.55	0.8
Within-group	Stratified	PCA cluster 6	6	Variant	63	12	51	Balanced accuracy	15			0.727941				0.643382	0.746324
Within-group	Stratified	PCA cluster 6	6	Gene	63	12	51	Balanced accuracy	15			0.669118				0.610294	0.731618
Within-group	Stratified	PCA cluster 6	6	Variant	63	12	51	Precision	15			0.375				0.307692	0.414286
Within-group	Stratified	PCA cluster 6	6	Gene	63	12	51	Precision	15			0.3				0.25	0.369318
Within-group	Stratified	PCA cluster 6	6	Variant	63	12	51	Recall	15			0.75				0.625	1
Within-group	Stratified	PCA cluster 6	6	Gene	63	12	51	Recall	15			0.75				0.75	0.875
Within-group	Stratified	PCA cluster 6	6	Variant	63	12	51	F1 score	15			0.470588				0.414286	0.5
Within-group	Stratified	PCA cluster 6	6	Gene	63	12	51	F1 score	15			0.428571				0.375	0.5
Group	Validation	Input	Samples	R phenotype	S phenotype	Input features	Outer folds	Repeats	Inner folds	Trees	Seed	Feature limit	Maximum missingness
All combined	Clade-grouped	Gene	594	235	359	6239	5	5	3	500	42	10000	0.1
All combined	Clade-grouped	PC	594	235	359	22909	5	5	3	500	42	10000	0.1
All combined	Clade-grouped	Variant	594	235	359	2016116	5	5	3	500	42	10000	0.1
All combined	Stratified	Gene	594	235	359	6239	5	5	3	500	42	10000	0.1
All combined	Stratified	PC	594	235	359	22909	5	5	3	500	42	10000	0.1
All combined	Stratified	Variant	594	235	359	2016116	5	5	3	500	42	10000	0.1
Clade 1	Stratified	Variant	271	167	104	2016116	5	5	3	500	42	10000	0.1
Clade 1	Stratified	Gene	271	167	104	6239	5	5	3	500	42	10000	0.1
Clade 3	Stratified	Variant	63	21	42	2016116	3	5	3	500	42	10000	0.1
Clade 3	Stratified	Gene	63	21	42	6239	3	5	3	500	42	10000	0.1
Clade 4	Stratified	Variant	62	10	52	2016116	3	5	3	500	42	10000	0.1
Clade 4	Stratified	Gene	62	10	52	6239	3	5	3	500	42	10000	0.1
PCA cluster 6	Stratified	Variant	63	12	51	2016116	3	5	3	500	42	10000	0.1
PCA cluster 6	Stratified	Gene	63	12	51	6239	3	5	3	500	42	10000	0.1
F1 score	R phenotype is the positive class. F1 = 2TP/(2TP + FP + FN), where TP, FP and FN are true-positive, false-positive and false-negative counts. F1 is calculated separately for each outer fold or held-out-background repeat; it is 0 when no R phenotype is predicted and R phenotype isolates are present.
Summary statistics	All combined: mean, sample SD and median across 25 outer folds. Held-out group: mean, minimum and maximum across 5 repeats (all F1 estimates defined). Within-group: median and Q1/Q3 across 25 folds for clade 1 or 15 folds for each other background.
